# Early pre-neural serotonin modulates balance of late monoamines and behavioral patterns in fish model system

**DOI:** 10.1101/2022.07.25.501403

**Authors:** Evgeny Ivashkin, Stefan Spulber, Andrei Zinovyev, Takashi Yoshitake, Shimako Yoshitake, Olga Kharchenko, Marina Yu. Khabarova, Spyridon Theofilopoulos, Jan Kehr, Ernest Arenas, Sandra Ceccatelli, Elena E. Voronezhskaya, Igor Adameyko

## Abstract

The presence of serotonergic system during early pre-neural development is enigmatic and conserved amongst all studied invertebrate and vertebrate animals. We took advantage of zebrafish model system to address what is the role of early serotonin before first neurons form. Unexpectedly, we experimentally revealed the existence of delayed developmental neurogenic and behavioral effects resulting from the manipulations of pre-neural (zygote, blastula and gastrula) serotonergic system. In particular, the delayed effects included differences in the synthesis of serotonin in early serotonergic neurons in the central nervous system as well as in behavioral alterations after habituation in zebrafish larvae. These effects appeared as highly specific and did not coincide with any major abnormalities. The same manipulations of the serotonergic system at neural developmental stages did not show such effects, which confirms that early effects of serotonergic system manipulation are not based on retained serotonin in embryonic cells. Accordingly, gene expression analysis demonstrated specific changes only in response to the elevation of early pre-neural serotonin, which included the delayed and pre-mature onsets of different gene expression programs. Taken together, our results introduce a novel function of early pre-neural serotonergic system in a vertebrate embryo – tuning and fine control of specific mechanisms at later neural developmental stages that result in a mild variation of a behavioral adaptive spectrum.
