## Supplementary File 2. Tables 1 & 2, PCR Primers Sequences for "Early pre-neural serotonin modulates balance of late monoamines and behavioral patterns in fish model system"

### Sheet: Supplementary Table 2
Gene	NCBI Reference	Forward primer (5'->3')	Reverse primer (5'->3')	Product length (b.p.)
slc6a4a (SERTa)	NM_001039972	CCCTGGAACATTTAGGACTCTG	TAGCCGTTACCCACACTACCTT	677
slc6a4b (SERTb)	NM_001177459	TGTCTACTTCAGCCTGTGGAAA	TAAGAGAGCCCAGAAAGCAAAC	641
slc18a2 (VMAT2)	NM_001256225	CTTTTCTTATCCTGGCAGTGCT	GGAGCAAACATGATGTCCACTA	643
tph1a	NM_178306	GTGGCAGGATATTTGTCTCCTC	TATGCATCTCCAAGATGTCCAG	605
tph1b	NM_001001843	CGCAAGCAAACAAGCATAATAG	TTCCTGAGAGAACTGTGCAAAA	636
tph2	NM_214795	TGGCAGTGATTTTCTCTCTGAA	TGTCCTCTCTGTACCCACAATG	615
maoa	NM_212827	CCTCTGGAGGACAATGGATAAG	GAGACCAATAGGTGCATCTTCC	628
rpl5b	NM_001002106	AGGTACCAGGTGAAGTTCAGGA	TTCATCCTCCTCCATCAAGAGT	606

### Sheet: Supplementary Table 3
Gene	NCBI Reference	Forward primer (5'->3')	Reverse primer (5'->3')	Product length (b.p.)
β-actin	AF057040.1	ACACAGCCATGGATGAGGAAA	GCCAACCATCACTCCCTGAT	146
actn3b	NM_205544.1	GGTCATGTGTCGGTGGACAT	TCGAAGTGGTTGAAGGAGGC	317
arhgef11	NM_001031840.1	ATGGAGCGCCGTATAACGAG	AGCCCTTCAGAAACTCCGTG	375
arhgef7a	NM_001123235.1	CTCGATCAGATGCAGTCGCT	CTCGAACCCAGATACGCCTC	376
cacng7a	NM_001083084.1	AAGTGATGAACAGGCCTCGG	GCGGGACTTTCGTTTGAGGA	333
cdc42	NM_200632.2	ATGTGTGCTGCTATGAGCGT	CTTGCAAACCAAGGCAGCAT	311
ctnnb1	NM_131059.2	CATTCCGGAGGTTATGGGCA	ACACCAAAAATTCTGACCGGC	393
cwc27	NM_201103.1	AGTAAGCAGAACAGTGAGGCG	CTCCTCTTGTTGACGGGGTT	332
egr1	NM_131248.1	CCATCAAGGCCTTTGCAACC	TTCTTGTCCTTCTGCCGCAT	394
fgfr3	NM_131606.1	CACTCCACTGACTTCGCGT	GACAGCAGGTGTGCACTGTA	389
gapdh	NM_001115114.1	ACAGCAACACAGAAGACCGT	ATACCAGCACCAGCGTCAAA	359
gnb1b	NM_213481.1	GAGCGAGTTTTGTCGCTGTG	ATCTGGATTCGGCCAACAGG	343
kalrnb	NM_001040393.1	GAAGTTGACCGCTCAGGGAA	GATGCTCTGCACCCACTCTT	319
mapk14a	NM_131722.1	GCCATGAGGCTCGTACTTACA	TGGTTTGACTGCCATCCAGA	357
mier3b	NM_001083560.1	ACGATTCGGTGCAGTGATGG	TATCCAGGGTCATGTCAGGC	361
ndfip1	NM_199666.1	GCTGACGTTTTTCATGGCGT	GCGCGCACATAAAACCAACT	351
rab2a	NM_201454.2	GGCGTACGCGTATCTCTTCA	ACCTCTCTCCGTGACTCCAA	384
rab30	NM_001002750.2	AATCCCCTGTGTTCGCTGAG	AAGGCACCGGAACGAATCTT	321
ralba	NM_001003649.1	GTCACAGAGAGGTGGTGGCA	ATAATTGTCCCGGATGGCCG	315
rhoad	NM_001002445.1	TGCGCCAAGCAAAATCGAAA	TGATGGGAACGTTGGGACAG	392
rock1	NM_001256634.1	CTGTGGCACGTGTTTAAGCC	AGTTCAGATGGTTAGCTGGGC	332									\]
rpl5b	NM_001002106.1	AGAAGAAGAGGTGGAACCGTG	GGTCGAGCTCTAGTCCTCCT	116
smarcd1	NM_198358.1	ATGTACCGATCACCGATGCC	TCTGGTCGAGCTTCCTCTCA	316
tp53	NM_001271820.1	CGCGGATTTGCTTTGTGGAT	GGGATAGTCGCTTGTCTCCG	361
wipf2b	NM_001002165.1	GCTCGTGCCCCTTTTTGTTT	CAGCACGTGGACAAGGTTTG	355
